# Cellular intelligence: dynamic specialization through non-equilibrium multi-scale compartmentalization

**DOI:** 10.1101/2021.06.25.449951

**Authors:** Rémy Tuyéras, Leandro Z. Agudelo, Soumya P. Ram, Anjanet Loon, Burak Kutlu, Kevin Grove, Manolis Kellis

**Affiliations:** Computer Science and Artificial Intelligence Laboratory, Massachusetts Institute of Technology, 02139, Cambridge MA; Picower Institute for Learning and Memory, Massachusetts Institute of Technology, 02139, Cambridge MA; Broad Institute of MIT and Harvard, 02139, Cambridge MA; Novo Nordisk Research Center Seattle. 98109, Washington

## Abstract

Intelligence is usually associated with the ability to perceive, retain and use information to adapt to changes in one’s environment. In this context, systems of living cells can be thought of as intelligent entities. Here, we show that the concepts of non-equilibrium tuning and compartmentalization are sufficient to model manifestations of cellular intelligence such as specialization, division, fusion and communication using the language of operads. We implement our framework as an unsupervised learning algorithm, IntCyt, which we show is able to memorize, organize and abstract reference machine-learning datasets through generative and self-supervised tasks. Overall, our learning framework captures emergent properties programmed in living systems, and provides a powerful new approach for data mining.

**Structured abstract:** *Background:* Although intelligence has been given many definitions, we can associate it with the ability to perceive, retain, and use information to adapt to changes in one’s environment. In this context, systems of living cells can be thought of as intelligent entities. While one can reasonably describe their adaptive abilities within the realm of homeostatic mechanisms, it is challenging to comprehend the principles governing their metabolic intelligence. In each organism, cells have indeed developed as many ways to adapt as there are cell types, and elucidating the impetus of their evolutionary behaviors could be the key to understanding life processes and likely diseases.

*Advances:* The goal of this article is to propose principles for understanding cellular intelligence. Specifically, we show that the concepts of non-equilibrium tuning and compartmentalization are enough to recover cellular adaptive behaviors such as specialization, division, fusion, and communication. Our model has the advantage to encompass all scales of life, from organelles to organisms through systems of organs and cell assemblies. We achieve this flexibility using the language of operads, which provides an elegant framework for reasoning about nested systems and, as an emergent behavior, non-equilibrium compartmentalization. To demonstrate the validity and the practical utility of our model, we implement it in the form of an unsupervised learning algorithm, IntCyt, and apply it to reference machine learning datasets through generative and self-supervised tasks. We find that IntCyt’s interpretability, plasticity and accuracy surpass that of a wide range of machine learning algorithms, thus providing a powerful approach for data mining.

*Outlook:* Our results indicate that the nested hierarchical language of operads captures the emergent properties of programmed cellular metabolism in the development of living systems, and provide a new biologically-inspired, yet practical and lightweight, computational paradigm for memorizing, organizing and abstracting datasets.
