## Supplementary material for "Cellular intelligence: dynamic specialization through non-equilibrium multi-scale compartmentalization": Table S1

### Sheet: Sheet1
Table S1
Table translating the operadic terminology into a compartment ontology.
Operadic language	Dynamic behaviors
Composition	Compartment disassembling
Factorization (=reverse composition)	Compartment formation
Composition + factorization	Exchanges between compartments / homeostasis
Inner factorization + outer composition	Fusion of compartments
Outer factorization + inner composition	Fission of comparments
