## Supplementary material for "Cellular intelligence: dynamic specialization through non-equilibrium multi-scale compartmentalization": Table S3

### Sheet: Sheet1
Table S3
Table showing the results of IntCt on the DREAM3 challenge and comparing them to the best results obtained during the challenge.
As can be seen, IntCyt outperforms all the participants.
Team	Score	Gene accuracy	Gene p-value	Time accuracy	Time p-value
IntCyt	3.57	0.576	2.4e-06	0.489	0.029
GH	3.25	0.563	6.5e-06	0.512	0.048
KNN	3.18	0.558	1.1e-05	0.533	0.039
Team 263	1.85	0.421	0.0075	0.122	0.27
Team 297	1.68	0.333	0.0056	0.313	0.079
